# A new genome allows the identification of genes associated with natural variation in aluminium tolerance in *Brachiaria* grasses

**DOI:** 10.1101/843870

**Authors:** Margaret Worthington, Juan Guillermo Perez, Saule Mussurova, Alexander Silva-Cordoba, Valheria Castiblanco, Charlotte Jones, Narcis Fernandez-Fuentes, Leif Skot, Sarah Dyer, Joe Tohme, Federica Di Palma, Jacobo Arango, Ian Armstead, Jose J De Vega

**Author notes:** Correspondence to; Earlham Institute, Norwich Research Park, Norwich, NR4 7UZ, UK. Department of Horticulture, University of Arkansas, 306 Plant Sciences Bldg, Fayetteville, AR, 72701, USA. NIAB, Huntingdon Road, Cambridge, CB3 0LE, UK.

## Abstract

Toxic concentrations of aluminium cations and low phosphorus availability are the main yield-limiting factors in acidic soils, which represent half of the potentially available arable land. *Brachiaria* grasses, which are commonly sown as a forage in the tropics because of their resilience and low demand for nutrients, have a greater tolerance to high concentrations of aluminium cations than most other grass crops. In this work, we explored the natural variation in tolerance to aluminium cations (Al^3+^) between high and low tolerant *Brachiaria* species and characterised their transcriptional differences during stress. We also identified three QTLs associated with root vigour during Al^3+^ stress in their hybrid progeny. By integrating these results with a new *Brachiaria* reference genome, we have identified 30 genes responsible for Al^3+^ tolerance in *Brachiaria*. We also observed differential expression during stress of genes involved in RNA translation, response signalling, cell wall composition and vesicle location genes homologous to aluminium-induced proteins involved in limiting uptake or localizing the toxin. However, there was limited regulation of malate transporters in *Brachiaria*, which are associated with external tolerance mechanisms to Al^3+^ stress in other grasses. The contrasting regulation of RNA translation and response signalling suggests response phasing is critical to Al^3+^ tolerance.

**HIGHLIGHT:** We identified QTLs, genes and molecular responses in high and low tolerant *Brachiaria* grasses associated with aspects of response to aluminium stress, such as regulation, cell-wall composition and active transport.
