## Supplementary File 1 for "A new genome allows the identification of genes associated with natural variation in aluminium tolerance in *Brachiaria* grasses"

Genotype	RLA	RLC	RRL	RBA	RBC	RRB	RDA	RDC	RRD
intercept	212.63	473.7	44.89	0.04	0.06	61.35	0.38	0.32	118.34
2	240.85	584.04	41.24	0.04	0.08	55.44	0.34	0.33	105.21
3	314.8	684.28	46	0.05	0.07	66.47	0.37	0.31	118.92
6	372.55	544.5	68.42	0.05	0.07	69.2	0.35	0.33	105.86
7	260.08	561.1	46.35	0.05	0.08	59.83	0.37	0.33	112.64
8	193.75	543.55	35.64	0.03	0.07	48.01	0.35	0.34	102.81
9	154.33	311.62	49.52	0.03	0.05	59.82	0.39	0.34	113.41
12	144.91	375.47	38.59	0.03	0.05	65.44	0.42	0.32	133.82
13	204.78	488.05	41.96	0.04	0.07	58.74	0.4	0.33	119.69
14	246.05	596.52	41.25	0.05	0.09	56.97	0.42	0.35	121.11
15	215.03	453.32	47.43	0.04	0.06	61.23	0.36	0.32	114.28
16	208.73	347.36	60.09	0.04	0.05	81.49	0.36	0.28	128.09
18	225.01	569.36	39.52	0.04	0.06	61.78	0.37	0.31	117.84
19	195.22	506.37	38.55	0.04	0.08	48.61	0.41	0.34	119.35
20	191.03	372.38	51.3	0.04	0.06	64.45	0.39	0.32	121.1
23	254.55	609.03	41.8	0.04	0.07	54.6	0.36	0.31	113.45
24	167.63	500.54	33.49	0.04	0.07	56.98	0.42	0.32	132.71
25	213.56	447.96	47.67	0.04	0.05	72.53	0.39	0.3	129.61
26	197.65	553.87	35.68	0.03	0.07	47.21	0.36	0.31	116.88
27	217.48	566.91	38.36	0.03	0.07	49.25	0.34	0.3	113.98
28	150.29	411.59	36.51	0.04	0.07	58.74	0.41	0.34	120.37
30	194.96	431.78	45.15	0.05	0.07	69.32	0.4	0.31	129.31
31	288.26	598.38	48.17	0.06	0.07	79.45	0.42	0.32	130.76
33	307.96	521.79	59.02	0.04	0.06	69.11	0.33	0.3	110.66
34	268.13	655.43	40.91	0.04	0.07	60.21	0.36	0.3	119.9
36	252.36	476.73	52.93	0.05	0.06	84.34	0.37	0.31	119.76
39	251.85	521.89	48.26	0.04	0.07	61.79	0.35	0.31	112.67
40	194.48	454.88	42.76	0.04	0.06	60.67	0.38	0.32	117.25
42	179.98	380.16	47.34	0.04	0.06	63.19	0.39	0.34	113.39
47	177.03	341.82	51.79	0.04	0.06	59.41	0.4	0.36	111.35
49	163.87	368.61	44.46	0.03	0.05	64.6	0.38	0.32	118.49
51	227.64	435.66	52.25	0.04	0.07	63.07	0.41	0.35	116.63
53	331.65	590.78	56.14	0.04	0.07	61.95	0.33	0.31	105
55	190.64	580.37	32.85	0.04	0.07	54.71	0.41	0.32	126.42
56	270.11	651.41	41.46	0.05	0.08	59.17	0.38	0.32	121.45
58	261.71	619.01	42.28	0.05	0.08	55.27	0.37	0.32	114.43
59	228.79	486.82	47	0.05	0.07	63.47	0.41	0.35	115.7
60	176.41	364.31	48.42	0.03	0.06	54.97	0.38	0.32	118.44
61	230.54	655.03	35.2	0.04	0.08	55.76	0.39	0.31	126.02
62	138.91	367.11	37.84	0.03	0.05	70.2	0.4	0.29	138.93
65	321.02	774.97	41.42	0.05	0.09	56.14	0.36	0.31	114.6
66	278.75	587.74	47.43	0.04	0.07	61.52	0.34	0.3	114.9
67	138.74	423.73	32.74	0.03	0.05	53.7	0.38	0.31	123.18
68	265.16	506.72	52.33	0.04	0.07	62.14	0.35	0.32	108.4
69	281.51	555.03	50.72	0.05	0.08	62.75	0.38	0.34	111.4
70	226.42	378.84	59.77	0.04	0.05	82.15	0.38	0.32	116.74
72	149.44	239.08	62.5	0.03	0.04	86.18	0.43	0.35	123.02
73	106.92	346.79	30.83	0.03	0.05	51.42	0.42	0.33	126.68
74	218.19	412.78	52.86	0.04	0.05	71.17	0.38	0.32	118.22
75	213.21	485.13	43.95	0.04	0.06	62.75	0.39	0.33	117.16
76	159.91	493.96	32.37	0.03	0.06	51.34	0.41	0.32	129.53
77	155.43	465.5	33.39	0.04	0.08	49.32	0.42	0.35	119.78
78	204.76	426.34	48.03	0.04	0.07	64.95	0.4	0.35	115.03
79	317.34	747.9	42.43	0.05	0.08	56.34	0.35	0.3	117.24
80	292.29	486.78	60.05	0.05	0.07	73.01	0.4	0.35	111.88
81	246.9	580.01	42.57	0.05	0.08	63.43	0.42	0.34	121.55
82	139.39	361.52	38.56	0.03	0.07	49.56	0.42	0.38	111.75
83	100.23	374.75	26.75	0.03	0.06	46.27	0.48	0.36	133.94
85	255.22	502.74	50.77	0.04	0.06	62.25	0.36	0.31	114.02
86	344.41	696.94	49.42	0.05	0.07	67.4	0.35	0.3	118.95
87	241.52	524.51	46.05	0.04	0.06	68.78	0.4	0.33	122.2
88	133.15	402.9	33.05	0.03	0.06	52.75	0.44	0.33	130.68
89	198.84	460.79	43.15	0.04	0.06	59.45	0.37	0.32	115.76
90	326.92	578.32	56.53	0.06	0.08	76.41	0.37	0.33	112.21
91	217.26	550.65	39.46	0.04	0.07	52.84	0.38	0.32	119.66
92	279.58	461.06	60.64	0.05	0.06	76.41	0.37	0.32	116.34
93	287.3	556.57	51.62	0.04	0.07	59.66	0.38	0.32	115.89
94	282.68	442.12	63.94	0.04	0.05	74.28	0.35	0.32	110.27
96	253.36	449.13	56.41	0.05	0.06	79.31	0.38	0.32	121.57
98	185.75	466.64	39.81	0.04	0.06	56.2	0.38	0.32	121.41
99	191.74	555.04	34.55	0.03	0.07	42.74	0.32	0.3	106.14
100	179.31	410.32	43.7	0.04	0.06	62.08	0.45	0.37	121.8
101	197	468	42.09	0.04	0.06	59.27	0.37	0.31	118.26
102	97.99	303.24	32.31	0.03	0.05	52.73	0.4	0.32	122.34
103	424	727.72	58.26	0.06	0.08	70.45	0.35	0.31	112.39
105	165.47	360.42	45.91	0.04	0.06	63.32	0.41	0.36	115.14
106	300.82	536.68	56.05	0.04	0.06	65.27	0.34	0.31	110.08
108	186.77	477.88	39.08	0.03	0.05	58.11	0.34	0.29	115.87
109	252.85	503.77	50.19	0.03	0.05	64.66	0.34	0.28	121.47
110	184.75	374.26	49.36	0.04	0.05	68	0.38	0.32	119.3
111	250.97	631.99	39.71	0.05	0.08	61.23	0.41	0.33	125.61
112	166.04	343.46	48.34	0.04	0.05	78.61	0.43	0.32	136.61
113	293.82	452.8	64.89	0.05	0.07	77.3	0.38	0.34	110.97
114	195.91	459.44	42.64	0.05	0.07	64.62	0.42	0.32	128.39
115	191.15	561.75	34.03	0.04	0.07	55.38	0.38	0.31	123.04
117	159.49	469.53	33.97	0.04	0.08	50.19	0.43	0.35	124.35
118	221.02	358.24	61.7	0.04	0.05	78.61	0.37	0.32	116.16
119	172.06	501.64	34.3	0.04	0.06	56.24	0.4	0.33	120.53
120	129.32	319.7	40.45	0.03	0.05	58.06	0.39	0.33	118.07
121	272.89	577.26	47.27	0.04	0.07	63.42	0.36	0.29	124.42
122	183.05	480.47	38.1	0.03	0.06	59.37	0.39	0.32	123.98
123	161.56	311.96	51.79	0.04	0.05	72.14	0.4	0.33	118.98
124	148.91	308.59	48.26	0.03	0.05	69.34	0.41	0.32	127
125	136	250.36	54.32	0.03	0.05	66.39	0.45	0.39	117.05
127	227.86	487.91	46.7	0.05	0.08	62.84	0.42	0.35	118.72
128	172.85	431.27	40.08	0.04	0.07	52.56	0.43	0.35	121
130	173	530.1	32.64	0.03	0.05	58.28	0.36	0.28	128.01
132	162.64	422.5	38.5	0.04	0.06	62.75	0.43	0.35	123.59
133	103.55	234.07	44.24	0.03	0.05	58.81	0.42	0.34	121.36
134	268.94	477.38	56.34	0.05	0.07	71.99	0.4	0.35	116.26
135	249.34	546.27	45.64	0.05	0.07	67.7	0.37	0.31	119.8
136	122.57	240.08	51.05	0.03	0.04	68.81	0.43	0.37	116.4
137	157.54	402.02	39.19	0.03	0.06	55.36	0.39	0.35	111.79
139	202.85	443.75	45.71	0.04	0.06	61.35	0.37	0.32	116.42
142	190.76	468.09	40.75	0.04	0.07	57.75	0.4	0.34	120.23
143	173.53	425.37	40.79	0.04	0.07	57.17	0.41	0.34	121.9
146	217.12	576.31	37.67	0.04	0.07	59.95	0.4	0.32	122.74
147	160.96	380.7	42.28	0.03	0.06	58.51	0.41	0.35	118.75
148	195.39	586.66	33.31	0.04	0.08	54.12	0.43	0.33	129.09
149	238.94	539.06	44.33	0.04	0.07	60.85	0.4	0.33	118.7
150	132.54	349.42	37.93	0.03	0.06	45.1	0.34	0.34	101.03
151	231.1	464.07	49.8	0.04	0.06	70.08	0.38	0.33	116.59
153	126.11	371.43	33.95	0.03	0.06	54.67	0.43	0.34	124.1
154	264.85	538.18	49.21	0.05	0.07	67.01	0.39	0.33	117.86
156	154.19	234.96	65.63	0.03	0.04	72.82	0.4	0.37	108.33
157	232.86	541.11	43.03	0.03	0.06	56.86	0.35	0.3	117.52
158	134.14	289.53	46.33	0.03	0.04	59.81	0.38	0.32	118.12
159	234.33	428.45	54.69	0.04	0.06	60.35	0.36	0.31	115.65
160	221.29	487.31	45.41	0.04	0.08	54.15	0.38	0.34	111.96
161	168.57	326.71	51.6	0.03	0.06	55.1	0.36	0.33	108.14
162	146.48	498.11	29.41	0.04	0.08	53.21	0.48	0.35	137.19
163	345.85	682.44	50.68	0.04	0.07	58.68	0.31	0.3	103.51
165	238.56	378.96	62.95	0.05	0.06	74.39	0.41	0.35	119.31
166	220.24	526.28	41.85	0.04	0.07	55.08	0.35	0.31	113.95
167	226.89	444.56	51.04	0.04	0.06	67.24	0.36	0.3	117.19
169	229.03	611.7	37.44	0.04	0.07	57.65	0.38	0.31	121.15
171	249.46	560.04	44.54	0.06	0.1	59.2	0.41	0.35	117.62
172	268.54	652.48	41.16	0.06	0.09	66.67	0.41	0.34	119.79
173	268.95	492.22	54.64	0.04	0.06	70.35	0.34	0.29	116.57
174	309.17	696.76	44.37	0.06	0.09	61.87	0.38	0.32	119.36
175	131.1	438.95	29.87	0.03	0.07	46.05	0.44	0.33	134.15
176	246.04	567.12	43.38	0.04	0.07	53.46	0.35	0.31	115.43
177	326.38	636.13	51.31	0.05	0.09	60.59	0.35	0.32	109.44
178	169.36	362.38	46.74	0.03	0.05	67.69	0.36	0.31	116.27
179	192.04	346.93	55.35	0.04	0.06	67.92	0.39	0.35	110.35
180	354.54	708.68	50.03	0.05	0.07	64.78	0.35	0.31	115.31
181	217.03	459.27	47.25	0.04	0.06	68.71	0.39	0.32	121.31
182	208.34	545.83	38.17	0.04	0.07	58.66	0.41	0.33	124.02
183	173.72	480.41	36.16	0.04	0.07	54.51	0.41	0.32	127.34
184	221.97	528.79	41.98	0.05	0.08	61.1	0.41	0.33	122.48
185	153.56	327.01	46.96	0.03	0.06	58.74	0.39	0.35	111.03
186	298.11	660.14	45.16	0.05	0.08	63.58	0.37	0.31	116.8
188	188.28	553.33	34.03	0.04	0.07	55.45	0.42	0.34	126.23
189	328.29	610.67	53.76	0.05	0.07	68.21	0.35	0.3	115.16
190	235.58	456.94	51.56	0.04	0.07	62.18	0.39	0.33	115.99
191	208.12	516.29	40.31	0.04	0.07	61.46	0.42	0.33	126.52
192	247.76	627.64	39.47	0.04	0.07	58.74	0.36	0.3	120.17
193	209.33	344.84	60.7	0.04	0.06	66.73	0.37	0.35	103.85
194	251.52	585.79	42.94	0.04	0.07	56.47	0.36	0.31	117.17
196	224.37	435.36	51.54	0.04	0.06	64.21	0.38	0.32	120.56
197	275.97	542.57	50.86	0.05	0.07	63.12	0.37	0.33	112.97
198	228.68	451.07	50.7	0.04	0.05	67.84	0.35	0.29	120.36
199	182.81	472.11	38.72	0.04	0.08	49.77	0.41	0.36	115.77
606	261.31	428.01	61.05	0.03	0.05	62.7	0.31	0.29	109.34
4402	71.87	177.4	40.52	0.02	0.03	55.09	0.46	0.39	118.19
