## Supplementary File 10 for "A new genome allows the identification of genes associated with natural variation in aluminium tolerance in *Brachiaria* grasses"

GO_term	GO_category	GO_description	Pval_Bdec_CIAT606	Regulation_Bdec_CIAT606	Significant-Genes_Bdec_CIAT606	List-Genes_Bdec_CIAT606	Pval_Bruzi_BRX4402	Regulation_Bruzi_BRX4402	Significant-Genes_Bruzi_BRX4402	List-Genes_Bruzi_BRX4402	Pval_Bdecumbens_Salgado_et_al_2017	Regulation_Bdecumbens_Salgado_et_al_2017	Significant-Genes_Bdecumbens_Salgado_et_al_2017	List-Genes_Bdecumbens_Salgado_et_al_2017
GO:0005975	BP	carbohydrate metabolic process (5975)	0.000087	up	21	BruzV2.10743G2.1|BruzV2.15001G2.1|BruzV2.1665G12.1|BruzV2.21416G2.1|BruzV2.255G2.1|BruzV2.41123G2.1|BruzV2.4816G2.1|BruzV2.54073G2.1|BruzV2.5423G2.1|BruzV2.55465G2.1|BruzV2.5690G2.1|BruzV2.5813G6.1|BruzV2.58867G2.1|BruzV2.6544G2.1|BruzV2.67320G2.1|BruzV2.818G30.1|BruzV2.8275G2.1|BruzV2.91367G2.1|BruzV2.927G20.1|BruzV2.962G14.1|BruzV2.9877G4.1	0.00518	down	42	BruzV2.103G22.1|BruzV2.12130G2.1|BruzV2.12794G2.1|BruzV2.129G16.1|BruzV2.13G2.1|BruzV2.14513G2.1|BruzV2.186G2.1|BruzV2.1956G6.1|BruzV2.20864G2.1|BruzV2.22325G2.1|BruzV2.2348G6.1|BruzV2.2351G12.1|BruzV2.2469G8.1|BruzV2.255G6.1|BruzV2.2578G4.1|BruzV2.27426G2.1|BruzV2.27949G4.1|BruzV2.2969G10.1|BruzV2.30235G4.1|BruzV2.31514G2.1|BruzV2.3672G14.1|BruzV2.411G22.1|BruzV2.4250G2.1|BruzV2.4331G8.1|BruzV2.…	0.00193	up	24	BruzV2.11457G4.1|BruzV2.11941G4.1|BruzV2.1279G10.1|BruzV2.129G16.1|BruzV2.145G48.1|BruzV2.1665G12.1|BruzV2.195G20.1|BruzV2.2002G6.1|BruzV2.2561G12.1|BruzV2.278G32.1|BruzV2.2969G10.1|BruzV2.307G14.1|BruzV2.355G26.1|BruzV2.411G22.1|BruzV2.45269G4.1|BruzV2.5475G6.1|BruzV2.55465G2.1|BruzV2.5784G2.1|BruzV2.59532G2.1|BruzV2.7695G2.1|BruzV2.8200G2.1|BruzV2.8632G6.1|BruzV2.951G8.1|BruzV2.978G8.1
GO:0006091	BP	generation of precursor metabolites (6091)	0.44019	down	4	BruzV2.103G22.1|BruzV2.1944G6.1|BruzV2.23061G2.1|BruzV2.279G10.1	0.0175	up	15	BruzV2.122G16.1|BruzV2.122G18.1|BruzV2.186G14.1|BruzV2.2212G8.1|BruzV2.2322G8.1|BruzV2.2630G4.1|BruzV2.28828G2.1|BruzV2.44464G2.1|BruzV2.52G8.1|BruzV2.53092G2.1|BruzV2.5830G6.1|BruzV2.6932G4.1|BruzV2.695G6.1|BruzV2.791G2.1|BruzV2.933G10.1	0.0000086	down	13	BruzV2.103G22.1|BruzV2.1324G12.1|BruzV2.1869G2.1|BruzV2.2263G4.1|BruzV2.22G42.1|BruzV2.26905G2.1|BruzV2.27949G4.1|BruzV2.33199G2.1|BruzV2.4120G10.1|BruzV2.456G6.1|BruzV2.49G34.1|BruzV2.556G16.1|BruzV2.7749G4.1
GO:0006397	BP	mRNA processing (6397)	0.06748	down	5	BruzV2.141G32.1|BruzV2.16915G2.1|BruzV2.2270G10.1|BruzV2.35093G2.2|BruzV2.860G10.1	0.6105	up	5	BruzV2.1254G2.1|BruzV2.179G2.1|BruzV2.617G4.1|BruzV2.625G22.1|BruzV2.6290G6.1	0.91865	up	2	BruzV2.2270G10.1|BruzV2.860G10.1
GO:0006412	BP	translation (6412)	0.0002	down	18	BruzV2.103G12.1|BruzV2.1514G12.1|BruzV2.162G36.1|BruzV2.1819G14.1|BruzV2.1908G4.1|BruzV2.2001G2.1|BruzV2.2166G4.1|BruzV2.21G54.1|BruzV2.274G22.1|BruzV2.2810G2.1|BruzV2.2889G2.1|BruzV2.3007G4.1|BruzV2.3045G2.1|BruzV2.50009G2.1|BruzV2.638G14.1|BruzV2.70G46.1|BruzV2.7151G6.1|BruzV2.7952G6.1	1E-30	down	103	BruzV2.102G24.1|BruzV2.10380G4.1|BruzV2.103G12.1|BruzV2.10411G2.1|BruzV2.105G20.1|BruzV2.1089G24.1|BruzV2.111G20.1|BruzV2.1158G8.1|BruzV2.1169G10.1|BruzV2.12010G2.1|BruzV2.1212G12.1|BruzV2.1212G20.1|BruzV2.12177G2.1|BruzV2.1282G2.1|BruzV2.1295G12.1|BruzV2.13653G4.1|BruzV2.1379G8.1|BruzV2.14632G2.1|BruzV2.149G8.1|BruzV2.14G2.1|BruzV2.1513G6.1|BruzV2.1514G12.1|BruzV2.15185G4.1|BruzV2.15393G2.1|Bruz…	0.90928	up	9	BruzV2.10G34.1|BruzV2.14523G2.1|BruzV2.1560G10.1|BruzV2.16586G2.1|BruzV2.2280G8.1|BruzV2.26018G2.1|BruzV2.2799G2.1|BruzV2.6801G4.1|BruzV2.7066G2.1
GO:0006457	BP	protein folding (6457)	0.17529	down	3	BruzV2.1944G6.1|BruzV2.3240G10.1|BruzV2.360G14.1	0.01588	down	12	BruzV2.11161G4.1|BruzV2.216G10.1|BruzV2.242G10.1|BruzV2.332G14.1|BruzV2.3399G16.1|BruzV2.3607G8.1|BruzV2.397G16.1|BruzV2.3G92.1|BruzV2.410G14.1|BruzV2.42G32.1|BruzV2.6211G4.1|BruzV2.668G4.1	0.7229	down	1	BruzV2.3607G8.1
GO:0006464	BP	cellular protein modification process (6464)	0.03977	down	23	BruzV2.1023G4.1|BruzV2.11G44.1|BruzV2.1568G14.1|BruzV2.162G36.1|BruzV2.1789G8.1|BruzV2.18706G4.1|BruzV2.20076G2.1|BruzV2.2018G4.1|BruzV2.208G30.1|BruzV2.27589G2.1|BruzV2.2846G2.1|BruzV2.29984G2.1|BruzV2.35483G2.1|BruzV2.3872G8.1|BruzV2.4091G4.1|BruzV2.41888G2.1|BruzV2.569G16.1|BruzV2.573G6.1|BruzV2.621G12.1|BruzV2.7675G4.1|BruzV2.783G14.1|BruzV2.8128G4.1|BruzV2.872G8.1	0.9702	up	28	BruzV2.1111G10.1|BruzV2.11235G4.1|BruzV2.13G42.1|BruzV2.1425G14.1|BruzV2.1464G2.1|BruzV2.1798G8.1|BruzV2.21692G4.1|BruzV2.2224G4.1|BruzV2.22G52.1|BruzV2.2758G8.1|BruzV2.2986G2.1|BruzV2.29G14.1|BruzV2.33887G2.1|BruzV2.3405G4.1|BruzV2.351G16.1|BruzV2.37398G2.1|BruzV2.381G22.1|BruzV2.3988G12.1|BruzV2.4312G14.1|BruzV2.4355G12.1|BruzV2.4599G6.1|BruzV2.53751G2.1|BruzV2.6658G2.1|BruzV2.666G30.1|BruzV2.7…	0.3059	down	16	BruzV2.15074G2.1|BruzV2.20601G2.1|BruzV2.2072G2.1|BruzV2.285G20.1|BruzV2.3256G6.1|BruzV2.4120G10.1|BruzV2.4197G6.1|BruzV2.435G16.1|BruzV2.49G34.1|BruzV2.501G4.1|BruzV2.5526G6.1|BruzV2.556G16.1|BruzV2.6491G4.1|BruzV2.68G26.1|BruzV2.71794G2.1|BruzV2.922G4.1
GO:0006520	BP	cellular amino acid metabolic process (6520)	0.4388	up	6	BruzV2.1358G12.1|BruzV2.1397G12.1|BruzV2.2240G10.1|BruzV2.26018G2.1|BruzV2.4407G2.1|BruzV2.45G38.1	0.4677	up	11	BruzV2.1076G4.1|BruzV2.12320G4.1|BruzV2.1358G12.1|BruzV2.1397G12.1|BruzV2.16024G2.1|BruzV2.197G24.1|BruzV2.26018G2.1|BruzV2.2868G6.1|BruzV2.2891G8.1|BruzV2.94G10.1|BruzV2.9571G2.1	0.03173	up	14	BruzV2.1076G4.1|BruzV2.107G20.1|BruzV2.12725G4.1|BruzV2.1358G12.1|BruzV2.14619G2.1|BruzV2.18406G2.1|BruzV2.26018G2.1|BruzV2.32521G2.1|BruzV2.3766G14.1|BruzV2.4698G8.1|BruzV2.48969G2.1|BruzV2.55271G2.1|BruzV2.6313G2.1|BruzV2.948G14.1
GO:0006629	BP	lipid metabolic process (6629)	0.00645	down	14	BruzV2.1008G12.1|BruzV2.1638G16.1|BruzV2.20076G2.1|BruzV2.21G46.1|BruzV2.2667G4.1|BruzV2.336G18.1|BruzV2.3375G4.1|BruzV2.351G26.1|BruzV2.35208G2.1|BruzV2.4400G2.1|BruzV2.664G8.1|BruzV2.76G22.1|BruzV2.8440G2.1|BruzV2.972G12.1	0.00613	down	41	BruzV2.1026G6.1|BruzV2.1155G8.1|BruzV2.129G10.1|BruzV2.1333G10.1|BruzV2.1355G16.1|BruzV2.14375G2.1|BruzV2.1609G4.1|BruzV2.1638G16.1|BruzV2.16951G2.1|BruzV2.1887G6.1|BruzV2.20076G2.1|BruzV2.20106G2.1|BruzV2.2057G14.1|BruzV2.20694G2.1|BruzV2.21G46.1|BruzV2.25542G2.1|BruzV2.30235G2.1|BruzV2.307G26.1|BruzV2.3089G14.1|BruzV2.30G50.1|BruzV2.3257G6.1|BruzV2.336G18.1|BruzV2.3375G4.1|BruzV2.351G26.1|BruzV…	0.02375	up	20	BruzV2.1008G12.1|BruzV2.1020G18.1|BruzV2.1331G12.1|BruzV2.147G16.1|BruzV2.1537G4.1|BruzV2.18289G2.1|BruzV2.1835G8.1|BruzV2.2157G10.1|BruzV2.244G18.1|BruzV2.283G12.1|BruzV2.3017G8.1|BruzV2.3112G10.1|BruzV2.31276G2.1|BruzV2.35208G2.1|BruzV2.53353G2.1|BruzV2.569G14.1|BruzV2.699G20.1|BruzV2.7344G2.1|BruzV2.76G22.1|BruzV2.8670G2.1
GO:0006810	BP	transport (6810)	0.0114	up	35	BruzV2.12087G2.1|BruzV2.13056G4.1|BruzV2.1474G8.1|BruzV2.14752G2.1|BruzV2.14972G2.1|BruzV2.1639G12.1|BruzV2.1639G16.1|BruzV2.166G36.1|BruzV2.2113G4.1|BruzV2.22G32.1|BruzV2.23464G4.1|BruzV2.24G36.1|BruzV2.26018G2.1|BruzV2.26212G2.1|BruzV2.2641G2.1|BruzV2.2708G4.1|BruzV2.3204G2.1|BruzV2.3208G2.1|BruzV2.3441G2.1|BruzV2.3481G4.1|BruzV2.423G4.1|BruzV2.4534G2.1|BruzV2.53471G2.1|BruzV2.625G14.1|BruzV2.6…	0.03057	down	83	BruzV2.10146G2.1|BruzV2.1040G12.1|BruzV2.1040G16.1|BruzV2.1040G18.1|BruzV2.1040G20.1|BruzV2.1148G10.1|BruzV2.1196G8.1|BruzV2.13262G4.1|BruzV2.1388G2.1|BruzV2.14972G2.1|BruzV2.149G8.1|BruzV2.1553G16.1|BruzV2.16297G4.1|BruzV2.1680G10.1|BruzV2.17078G4.1|BruzV2.1848G10.1|BruzV2.2018G16.1|BruzV2.207G20.1|BruzV2.2157G8.1|BruzV2.21826G2.1|BruzV2.2325G12.1|BruzV2.233G8.1|BruzV2.23947G2.1|BruzV2.2395G2.1|…	0.6354	down	12	BruzV2.122G12.1|BruzV2.13891G2.1|BruzV2.1513G10.1|BruzV2.2708G4.1|BruzV2.2761G8.1|BruzV2.2807G2.1|BruzV2.3440G2.1|BruzV2.54G12.1|BruzV2.6222G2.1|BruzV2.774G8.1|BruzV2.910G14.1|BruzV2.9567G2.1
GO:0006913	BP	nucleocytoplasmic transport (6913)	0.0052	up	7	BruzV2.14972G2.1|BruzV2.1639G16.1|BruzV2.2113G4.1|BruzV2.22G32.1|BruzV2.3481G4.1|BruzV2.4534G2.1|BruzV2.625G14.1	0.232	up	6	BruzV2.355G24.1|BruzV2.4534G2.1|BruzV2.612G16.1|BruzV2.625G22.1|BruzV2.668G18.1|BruzV2.7G36.1	0.7814	down	1	BruzV2.2761G8.1
GO:0006914	BP	autophagy (6914)	1	down	0	0	0.1436	up	3	BruzV2.11235G4.1|BruzV2.573G4.1|BruzV2.7739G2.1	0.0812	up	3	BruzV2.1G56.1|BruzV2.3848G4.1|BruzV2.573G4.1
GO:0006950	BP	response to stress (6950)	0.591	up	14	BruzV2.10256G2.1|BruzV2.10578G2.1|BruzV2.12221G2.1|BruzV2.14641G2.1|BruzV2.14735G2.1|BruzV2.192G18.1|BruzV2.36161G2.1|BruzV2.4299G6.1|BruzV2.5473G2.1|BruzV2.625G2.1|BruzV2.637G14.1|BruzV2.781G6.1|BruzV2.817G30.1|BruzV2.9486G2.1	0.4765	up	29	BruzV2.10256G2.1|BruzV2.1073G20.1|BruzV2.11476G2.1|BruzV2.127G22.1|BruzV2.14735G2.1|BruzV2.1669G20.1|BruzV2.1704G12.1|BruzV2.1759G4.1|BruzV2.1798G8.1|BruzV2.21692G4.1|BruzV2.2758G2.1|BruzV2.2986G2.1|BruzV2.31262G2.1|BruzV2.351G16.1|BruzV2.36161G2.1|BruzV2.381G22.1|BruzV2.420G14.1|BruzV2.5193G8.1|BruzV2.5255G2.1|BruzV2.573G4.1|BruzV2.5924G6.1|BruzV2.637G14.1|BruzV2.653G18.1|BruzV2.6932G4.1|BruzV2.…	0.0521	down	16	BruzV2.1390G4.1|BruzV2.2072G2.1|BruzV2.2224G2.1|BruzV2.24685G2.1|BruzV2.3607G8.1|BruzV2.3715G6.1|BruzV2.4120G10.1|BruzV2.42927G2.1|BruzV2.4590G4.1|BruzV2.49G34.1|BruzV2.5068G4.1|BruzV2.556G16.1|BruzV2.7139G6.1|BruzV2.817G30.1|BruzV2.86808G2.1|BruzV2.878G8.1
GO:0007005	BP	mitochondrion organization (7005)	0.08128	down	3	BruzV2.1873G8.1|BruzV2.2955G2.1|BruzV2.454G20.1	0.02374	down	9	BruzV2.1848G10.1|BruzV2.277G20.1|BruzV2.2955G2.1|BruzV2.3177G4.1|BruzV2.474G10.1|BruzV2.4979G4.1|BruzV2.7419G6.1|BruzV2.7597G2.1|BruzV2.777G6.1	0.57158	up	2	BruzV2.1873G8.1|BruzV2.3848G4.1
GO:0007010	BP	cytoskeleton organization (7010)	0.76433	down	1	BruzV2.244G8.1	0.13705	down	9	BruzV2.1380G2.1|BruzV2.2151G4.1|BruzV2.244G8.1|BruzV2.336G24.1|BruzV2.420G20.1|BruzV2.4388G2.1|BruzV2.545G2.1|BruzV2.763G6.1|BruzV2.848G8.1	0.0371	down	4	BruzV2.19931G2.1|BruzV2.2151G4.1|BruzV2.2660G6.1|BruzV2.642G20.1
GO:0007155	BP	cell adhesion (7155)	1	down	0	0	0.0699	up	1	BruzV2.15093G2.1	1	down	0	0
GO:0007165	BP	signal transduction (7165)	0.1634	up	15	BruzV2.14641G2.1|BruzV2.1561G2.1|BruzV2.1647G2.1|BruzV2.29G14.1|BruzV2.313G14.1|BruzV2.36161G2.1|BruzV2.37398G2.1|BruzV2.423G4.1|BruzV2.4534G2.1|BruzV2.7197G6.1|BruzV2.76059G2.1|BruzV2.811G12.1|BruzV2.814G2.1|BruzV2.818G26.1|BruzV2.9533G4.1	0.0845	up	29	BruzV2.1008G6.1|BruzV2.1023G6.1|BruzV2.1111G10.1|BruzV2.12G40.1|BruzV2.13383G4.1|BruzV2.1367G12.1|BruzV2.1425G14.1|BruzV2.1606G12.1|BruzV2.2016G4.1|BruzV2.22G52.1|BruzV2.2766G4.1|BruzV2.29G14.1|BruzV2.344G32.1|BruzV2.36161G2.1|BruzV2.37398G2.1|BruzV2.3772G6.1|BruzV2.4011G2.1|BruzV2.41879G2.1|BruzV2.4534G2.1|BruzV2.475G12.1|BruzV2.53751G2.1|BruzV2.60272G2.1|BruzV2.639G2.1|BruzV2.653G18.1|BruzV2.73…	0.09511	up	23	BruzV2.1023G4.1|BruzV2.12612G4.1|BruzV2.12G40.1|BruzV2.1344G4.1|BruzV2.14333G2.1|BruzV2.1561G2.1|BruzV2.15G16.1|BruzV2.1606G2.1|BruzV2.16292G2.1|BruzV2.16615G4.1|BruzV2.2766G4.1|BruzV2.279G8.1|BruzV2.330G18.1|BruzV2.3694G2.1|BruzV2.4011G2.1|BruzV2.4327G6.1|BruzV2.513G10.1|BruzV2.6555G2.1|BruzV2.6595G2.1|BruzV2.7344G2.1|BruzV2.76G10.1|BruzV2.873G10.1|BruzV2.87G30.1
GO:0009056	BP	catabolic process (9056)	0.13519	down	17	BruzV2.1008G12.1|BruzV2.103G22.1|BruzV2.11G44.1|BruzV2.142G32.1|BruzV2.1526G14.1|BruzV2.2002G6.1|BruzV2.234G2.1|BruzV2.27589G2.1|BruzV2.3361G6.1|BruzV2.3923G8.1|BruzV2.4628G10.1|BruzV2.48835G2.1|BruzV2.59796G2.1|BruzV2.621G12.1|BruzV2.734G10.1|BruzV2.774G16.1|BruzV2.85851G2.1	0.20889	down	58	BruzV2.101G10.1|BruzV2.103G22.1|BruzV2.109G2.1|BruzV2.11136G2.1|BruzV2.1134G12.1|BruzV2.1317G2.1|BruzV2.13677G4.1|BruzV2.1390G4.1|BruzV2.13G2.1|BruzV2.1526G14.1|BruzV2.1539G2.1|BruzV2.1618G12.1|BruzV2.1637G12.1|BruzV2.1718G6.1|BruzV2.18434G2.1|BruzV2.22183G2.1|BruzV2.2221G14.1|BruzV2.232G10.1|BruzV2.24685G2.1|BruzV2.2472G2.1|BruzV2.253G24.1|BruzV2.255G6.1|BruzV2.2578G4.1|BruzV2.2631G10.1|BruzV2.2…	1.2E-09	up	58	BruzV2.1008G12.1|BruzV2.107G20.1|BruzV2.11457G4.1|BruzV2.1187G24.1|BruzV2.133G52.1|BruzV2.1355G6.1|BruzV2.147G16.1|BruzV2.1578G2.1|BruzV2.1578G8.1|BruzV2.1637G12.1|BruzV2.1718G6.1|BruzV2.1727G6.1|BruzV2.18155G2.1|BruzV2.19080G2.1|BruzV2.195G20.1|BruzV2.1G56.1|BruzV2.2002G6.1|BruzV2.207G28.1|BruzV2.22919G2.1|BruzV2.2527G2.1|BruzV2.253G22.1|BruzV2.253G24.1|BruzV2.253G26.1|BruzV2.2561G12.1|BruzV2.26…
GO:0009058	BP	biosynthetic process (9058)	0.09869	down	52	BruzV2.103G12.1|BruzV2.103G22.1|BruzV2.10712G2.1|BruzV2.1148G10.1|BruzV2.12837G2.1|BruzV2.13643G4.1|BruzV2.1369G6.1|BruzV2.142G32.1|BruzV2.1514G12.1|BruzV2.15668G4.1|BruzV2.1568G14.1|BruzV2.162G36.1|BruzV2.1819G14.1|BruzV2.1908G4.1|BruzV2.2001G2.1|BruzV2.20076G2.1|BruzV2.21215G2.1|BruzV2.21580G2.1|BruzV2.2166G4.1|BruzV2.21G54.1|BruzV2.252G4.1|BruzV2.2556G6.1|BruzV2.274G22.1|BruzV2.2810G2.1|BruzV2…	0.0267	up	95	BruzV2.100269G2.1|BruzV2.1048G12.1|BruzV2.1076G4.1|BruzV2.1109G6.1|BruzV2.11588G2.1|BruzV2.1188G2.1|BruzV2.1210G12.1|BruzV2.1219G8.1|BruzV2.1295G6.1|BruzV2.1309G12.1|BruzV2.13257G4.1|BruzV2.1358G12.1|BruzV2.1369G2.1|BruzV2.1398G10.1|BruzV2.1398G16.1|BruzV2.1398G2.1|BruzV2.13G42.1|BruzV2.1425G14.1|BruzV2.15369G2.1|BruzV2.16024G2.1|BruzV2.1639G20.1|BruzV2.1654G4.1|BruzV2.16586G2.1|BruzV2.18289G2.1|…	0.1459	down	35	BruzV2.103G22.1|BruzV2.1109G6.1|BruzV2.113G24.1|BruzV2.11501G2.1|BruzV2.1189G4.1|BruzV2.12130G2.1|BruzV2.1274G2.1|BruzV2.13025G2.1|BruzV2.13920G4.1|BruzV2.1404G10.1|BruzV2.19817G2.1|BruzV2.20527G2.1|BruzV2.221G12.1|BruzV2.2263G4.1|BruzV2.2292G12.1|BruzV2.22G42.1|BruzV2.2475G6.1|BruzV2.2807G2.1|BruzV2.3340G8.1|BruzV2.3715G6.1|BruzV2.3870G2.1|BruzV2.41123G2.1|BruzV2.4991G2.1|BruzV2.5064G2.1|BruzV2.…
GO:0019748	BP	secondary metabolic process (19748)	0.011	up	13	BruzV2.103G32.1|BruzV2.117G34.1|BruzV2.15282G2.1|BruzV2.1536G6.1|BruzV2.1536G8.1|BruzV2.18096G2.1|BruzV2.2512G6.1|BruzV2.28620G2.1|BruzV2.3093G2.1|BruzV2.3093G4.1|BruzV2.3345G8.1|BruzV2.774G2.1|BruzV2.781G6.1	0.0066	up	22	BruzV2.100269G2.1|BruzV2.1398G10.1|BruzV2.1398G16.1|BruzV2.1398G2.1|BruzV2.15369G2.1|BruzV2.20527G2.1|BruzV2.23351G2.1|BruzV2.29163G2.1|BruzV2.3742G4.1|BruzV2.4066G4.1|BruzV2.409G16.1|BruzV2.409G20.1|BruzV2.4513G2.1|BruzV2.4628G4.1|BruzV2.638G10.1|BruzV2.6600G6.1|BruzV2.705G4.1|BruzV2.7135G4.1|BruzV2.7138G4.1|BruzV2.781G6.1|BruzV2.8355G2.1|BruzV2.8623G2.1	0.00064	up	21	BruzV2.1398G2.1|BruzV2.18155G2.1|BruzV2.1835G8.1|BruzV2.253G22.1|BruzV2.253G24.1|BruzV2.253G26.1|BruzV2.2969G10.1|BruzV2.3411G2.1|BruzV2.35208G2.1|BruzV2.355G26.1|BruzV2.409G20.1|BruzV2.4628G10.1|BruzV2.4628G4.1|BruzV2.4628G6.1|BruzV2.5314G10.1|BruzV2.5464G6.1|BruzV2.6374G4.1|BruzV2.69848G2.1|BruzV2.7366G6.1|BruzV2.929G4.1|BruzV2.9517G2.1
GO:0022618	BP	ribonucleoprotein complex assembly (22618)	0.00041	down	8	BruzV2.141G32.1|BruzV2.1908G4.1|BruzV2.2001G2.1|BruzV2.21G54.1|BruzV2.35093G2.2|BruzV2.554G36.1|BruzV2.65338G2.1|BruzV2.860G10.1	0.000012	down	21	BruzV2.1158G8.1|BruzV2.14632G2.1|BruzV2.149G8.1|BruzV2.14G2.1|BruzV2.1651G10.1|BruzV2.1659G16.1|BruzV2.1908G4.1|BruzV2.2001G2.1|BruzV2.231G14.1|BruzV2.2567G12.1|BruzV2.2592G10.1|BruzV2.3884G6.1|BruzV2.3G80.1|BruzV2.49860G2.1|BruzV2.5170G10.1|BruzV2.554G36.1|BruzV2.65338G2.1|BruzV2.777G16.1|BruzV2.8144G2.1|BruzV2.821G12.1|BruzV2.981G2.1	0.85132	up	2	BruzV2.16586G2.1|BruzV2.860G10.1
GO:0030154	BP	cell differentiation (30154)	0.5706	up	1	BruzV2.99997G2.1	0.05932	down	6	BruzV2.21G32.1|BruzV2.31602G2.1|BruzV2.3181G2.1|BruzV2.420G22.1|BruzV2.4388G2.1|BruzV2.545G2.1	0.4517	down	1	BruzV2.17G18.1
GO:0030198	BP	extracellular matrix organization (30198)	1	down	0	0	0.0699	up	1	BruzV2.17G34.1	0.05441	up	1	BruzV2.17G34.1
GO:0042592	BP	homeostatic process (42592)	0.3365	up	7	BruzV2.3208G2.1|BruzV2.3391G12.1|BruzV2.3862G4.1|BruzV2.424G12.1|BruzV2.781G6.1|BruzV2.9366G2.1|BruzV2.9533G4.1	0.0526	up	17	BruzV2.11588G2.1|BruzV2.1275G6.1|BruzV2.20604G2.1|BruzV2.2148G2.1|BruzV2.2595G8.1|BruzV2.294G6.1|BruzV2.3589G4.1|BruzV2.3862G4.1|BruzV2.3908G4.1|BruzV2.424G12.1|BruzV2.427G18.1|BruzV2.44731G2.1|BruzV2.64418G2.1|BruzV2.667G14.1|BruzV2.781G6.1|BruzV2.8440G2.1|BruzV2.94G22.1	0.00568	up	17	BruzV2.1008G12.1|BruzV2.10580G2.1|BruzV2.1208G12.1|BruzV2.13870G2.1|BruzV2.147G16.1|BruzV2.152G16.1|BruzV2.16418G2.1|BruzV2.28935G2.1|BruzV2.427G18.1|BruzV2.4348G6.1|BruzV2.44731G2.1|BruzV2.6011G4.1|BruzV2.667G14.1|BruzV2.69095G2.1|BruzV2.74G28.1|BruzV2.8670G2.1|BruzV2.978G8.1
GO:0044281	BP	small molecule metabolic process (44281)	0.04068	down	19	BruzV2.1008G12.1|BruzV2.103G22.1|BruzV2.10712G2.1|BruzV2.12837G2.1|BruzV2.1369G6.1|BruzV2.142G32.1|BruzV2.20048G4.1|BruzV2.20076G2.1|BruzV2.21215G2.1|BruzV2.3331G8.1|BruzV2.336G18.1|BruzV2.60313G2.1|BruzV2.6103G2.1|BruzV2.7151G6.1|BruzV2.760G20.1|BruzV2.7G58.1|BruzV2.846G10.1|BruzV2.85851G2.1|BruzV2.882G2.1	0.00017	down	75	BruzV2.101G10.1|BruzV2.103G22.1|BruzV2.10712G2.1|BruzV2.1196G8.1|BruzV2.12130G2.1|BruzV2.1279G14.1|BruzV2.129G10.1|BruzV2.1317G2.1|BruzV2.1355G16.1|BruzV2.13G2.1|BruzV2.1404G10.1|BruzV2.14961G4.1|BruzV2.15493G2.1|BruzV2.1637G12.1|BruzV2.165G16.1|BruzV2.1669G12.1|BruzV2.18434G2.1|BruzV2.1884G6.1|BruzV2.1887G6.1|BruzV2.20048G4.1|BruzV2.20076G2.1|BruzV2.20106G2.1|BruzV2.2029G6.1|BruzV2.2057G14.1|Bru…	3.6E-09	up	60	BruzV2.1008G12.1|BruzV2.1020G18.1|BruzV2.1076G4.1|BruzV2.1076G8.1|BruzV2.107G20.1|BruzV2.12725G4.1|BruzV2.1279G10.1|BruzV2.1355G6.1|BruzV2.1358G12.1|BruzV2.145G48.1|BruzV2.14619G2.1|BruzV2.147G16.1|BruzV2.1559G10.1|BruzV2.16170G4.1|BruzV2.1637G12.1|BruzV2.18289G2.1|BruzV2.18406G2.1|BruzV2.195G20.1|BruzV2.20291G2.1|BruzV2.215G32.1|BruzV2.218G10.1|BruzV2.220G6.1|BruzV2.2414G10.1|BruzV2.2584G2.1|Bru…
GO:0048856	BP	anatomical structure development (48856)	0.4292	up	13	BruzV2.1331G6.1|BruzV2.2043G2.1|BruzV2.2708G4.1|BruzV2.2753G10.1|BruzV2.309G24.1|BruzV2.3212G2.1|BruzV2.43089G2.1|BruzV2.7811G2.1|BruzV2.781G6.1|BruzV2.811G12.1|BruzV2.8G62.1|BruzV2.9533G4.1|BruzV2.982G18.1	0.0384	up	29	BruzV2.1157G6.1|BruzV2.11588G2.1|BruzV2.1279G12.1|BruzV2.16370G2.1|BruzV2.18720G2.1|BruzV2.1940G8.1|BruzV2.2043G2.1|BruzV2.23582G2.1|BruzV2.2516G10.1|BruzV2.2708G2.1|BruzV2.2708G4.1|BruzV2.3366G10.1|BruzV2.38204G2.1|BruzV2.3905G4.1|BruzV2.405G16.1|BruzV2.42487G2.1|BruzV2.43089G2.1|BruzV2.478G10.1|BruzV2.5237G4.1|BruzV2.6290G6.1|BruzV2.63454G2.1|BruzV2.720G18.1|BruzV2.763G2.1|BruzV2.777G2.1|BruzV2…	0.8382	down	7	BruzV2.17G18.1|BruzV2.2660G6.1|BruzV2.2708G4.1|BruzV2.5064G2.1|BruzV2.7564G2.1|BruzV2.76G12.1|BruzV2.922G4.1
GO:0051186	BP	cofactor metabolic process (51186)	0.1532	down	6	BruzV2.12837G2.1|BruzV2.1369G6.1|BruzV2.142G32.1|BruzV2.2670G4.1|BruzV2.4628G10.1|BruzV2.7G58.1	0.01469	down	24	BruzV2.100443G2.1|BruzV2.1134G12.1|BruzV2.13677G4.1|BruzV2.1384G24.1|BruzV2.1390G4.1|BruzV2.208G6.1|BruzV2.24685G2.1|BruzV2.253G24.1|BruzV2.379G10.1|BruzV2.3840G6.1|BruzV2.425G2.1|BruzV2.426G28.1|BruzV2.426G30.1|BruzV2.43G2.1|BruzV2.43G4.1|BruzV2.4628G10.1|BruzV2.561G16.1|BruzV2.6315G4.1|BruzV2.6418G4.1|BruzV2.7G58.1|BruzV2.8205G2.1|BruzV2.84G28.1|BruzV2.86808G2.1|BruzV2.94123G2.1	0.000004	up	21	BruzV2.1559G10.1|BruzV2.16170G4.1|BruzV2.18155G2.1|BruzV2.19080G2.1|BruzV2.2527G2.1|BruzV2.253G22.1|BruzV2.253G24.1|BruzV2.253G26.1|BruzV2.2670G4.1|BruzV2.3182G16.1|BruzV2.42806G2.1|BruzV2.4628G10.1|BruzV2.4628G2.1|BruzV2.4628G4.1|BruzV2.4628G6.1|BruzV2.46713G2.1|BruzV2.5314G10.1|BruzV2.603G16.1|BruzV2.6374G4.1|BruzV2.7366G6.1|BruzV2.929G4.1
GO:0051301	BP	cell division (51301)	1	down	0	0	0.00458	down	7	BruzV2.10940G8.1|BruzV2.14302G4.1|BruzV2.4388G2.1|BruzV2.4490G2.1|BruzV2.545G2.1|BruzV2.763G6.1|BruzV2.848G8.1	1	0	0	0
GO:0055085	BP	transmembrane transport (55085)	0.14685	down	3	BruzV2.1873G8.1|BruzV2.454G20.1|BruzV2.5623G6.1	0.30994	down	7	BruzV2.233G8.1|BruzV2.277G20.1|BruzV2.38583G2.1|BruzV2.472G4.1|BruzV2.51G46.1|BruzV2.5623G6.1|BruzV2.6067G6.1	0.01203	up	7	BruzV2.1835G10.1|BruzV2.1873G8.1|BruzV2.211G30.1|BruzV2.211G34.1|BruzV2.244G18.1|BruzV2.5623G6.1|BruzV2.751G28.1
GO:0071554	BP	cell wall organization or biogenesis (71554)	0.0000041	up	17	BruzV2.10743G2.1|BruzV2.1089G14.1|BruzV2.14735G2.1|BruzV2.15001G2.1|BruzV2.15152G2.1|BruzV2.15647G2.1|BruzV2.19817G2.1|BruzV2.21587G2.1|BruzV2.255G2.1|BruzV2.359G26.1|BruzV2.4127G2.1|BruzV2.4816G2.1|BruzV2.54073G2.1|BruzV2.6544G2.1|BruzV2.817G30.1|BruzV2.91367G2.1|BruzV2.927G20.1	2.8E-14	down	51	BruzV2.10512G2.1|BruzV2.1089G12.1|BruzV2.1089G16.1|BruzV2.13448G2.1|BruzV2.1354G2.1|BruzV2.1358G10.1|BruzV2.14513G2.1|BruzV2.1476G16.1|BruzV2.15973G4.1|BruzV2.16481G2.1|BruzV2.1652G18.1|BruzV2.1718G6.1|BruzV2.1956G6.1|BruzV2.202G28.1|BruzV2.20864G2.1|BruzV2.20901G2.1|BruzV2.22127G2.1|BruzV2.255G6.1|BruzV2.2578G4.1|BruzV2.28517G2.1|BruzV2.29055G2.1|BruzV2.30G50.1|BruzV2.3509G2.1|BruzV2.3509G4.1|Br…	0.01151	up	14	BruzV2.129G24.1|BruzV2.1718G6.1|BruzV2.17G34.1|BruzV2.26977G2.1|BruzV2.278G32.1|BruzV2.2799G2.1|BruzV2.307G14.1|BruzV2.3932G2.1|BruzV2.3932G4.1|BruzV2.40406G2.1|BruzV2.52385G2.1|BruzV2.5631G2.1|BruzV2.8472G2.1|BruzV2.8472G4.1
GO:0003723	MF	RNA binding (3723)	0.05709	down	14	BruzV2.162G36.1|BruzV2.16915G2.1|BruzV2.1819G14.1|BruzV2.2001G2.1|BruzV2.2166G4.1|BruzV2.225G4.1|BruzV2.2730G2.1|BruzV2.43530G2.1|BruzV2.6061G8.1|BruzV2.638G14.1|BruzV2.7151G6.1|BruzV2.7952G6.1|BruzV2.814G28.1|BruzV2.860G10.1	0.40064	down	40	BruzV2.111G20.1|BruzV2.12010G2.1|BruzV2.12177G2.1|BruzV2.1282G2.1|BruzV2.13653G4.1|BruzV2.15393G2.1|BruzV2.1554G6.1|BruzV2.1560G10.1|BruzV2.1608G4.1|BruzV2.162G36.1|BruzV2.17864G2.1|BruzV2.1789G14.1|BruzV2.1819G14.1|BruzV2.2001G2.1|BruzV2.2166G4.1|BruzV2.2414G6.1|BruzV2.241G2.1|BruzV2.2437G12.1|BruzV2.24717G2.1|BruzV2.248G4.1|BruzV2.2567G12.1|BruzV2.2730G2.1|BruzV2.2819G6.1|BruzV2.29594G2.1|BruzV…	0.988	down	3	BruzV2.10216G2.1|BruzV2.65G24.1|BruzV2.809G6.1
GO:0003729	MF	mRNA binding (3729)	0.13999	down	2	BruzV2.2001G2.1|BruzV2.7952G6.1	0.00358	down	8	BruzV2.111G20.1|BruzV2.2001G2.1|BruzV2.2437G12.1|BruzV2.2567G12.1|BruzV2.29594G2.1|BruzV2.5170G10.1|BruzV2.7309G2.1|BruzV2.7952G6.1	0.419	down	1	BruzV2.10216G2.1
GO:0003735	MF	structural constituent of ribosome (3735)	5.5E-12	down	24	BruzV2.103G12.1|BruzV2.1446G12.1|BruzV2.1514G12.1|BruzV2.1819G14.1|BruzV2.1908G4.1|BruzV2.2001G2.1|BruzV2.2140G2.1|BruzV2.2166G4.1|BruzV2.21G54.1|BruzV2.2730G2.1|BruzV2.274G22.1|BruzV2.2889G2.1|BruzV2.3007G4.1|BruzV2.3045G2.1|BruzV2.3436G10.1|BruzV2.35952G2.1|BruzV2.3969G12.1|BruzV2.50009G2.1|BruzV2.554G36.1|BruzV2.6061G8.1|BruzV2.638G14.1|BruzV2.65338G2.1|BruzV2.7952G6.1|BruzV2.918G6.1	1E-30	down	112	BruzV2.102G24.1|BruzV2.103G12.1|BruzV2.10411G2.1|BruzV2.105G20.1|BruzV2.10683G2.1|BruzV2.1089G24.1|BruzV2.111G20.1|BruzV2.11498G4.1|BruzV2.1158G8.1|BruzV2.1169G10.1|BruzV2.11931G2.1|BruzV2.1212G12.1|BruzV2.1212G20.1|BruzV2.12177G2.1|BruzV2.1282G2.1|BruzV2.13653G4.1|BruzV2.1379G8.1|BruzV2.1446G12.1|BruzV2.14632G2.1|BruzV2.149G8.1|BruzV2.14G2.1|BruzV2.1514G12.1|BruzV2.15185G4.1|BruzV2.15393G2.1|Bru…	0.93632	up	5	BruzV2.14523G2.1|BruzV2.1560G10.1|BruzV2.16586G2.1|BruzV2.6801G4.1|BruzV2.699G10.1
GO:0005198	MF	structural molecule activity (5198)	0.19102	up	4	BruzV2.135G28.1|BruzV2.1639G16.1|BruzV2.3481G4.1|BruzV2.6003G2.1	0.02756	down	120	BruzV2.102G24.1|BruzV2.103G12.1|BruzV2.10411G2.1|BruzV2.105G20.1|BruzV2.10683G2.1|BruzV2.1089G24.1|BruzV2.111G20.1|BruzV2.11498G4.1|BruzV2.1158G8.1|BruzV2.1169G10.1|BruzV2.11931G2.1|BruzV2.1212G12.1|BruzV2.1212G20.1|BruzV2.12177G2.1|BruzV2.1282G2.1|BruzV2.13653G4.1|BruzV2.1379G8.1|BruzV2.1446G12.1|BruzV2.14632G2.1|BruzV2.149G8.1|BruzV2.14G2.1|BruzV2.1514G12.1|BruzV2.15185G4.1|BruzV2.15393G2.1|Bru…	0.583	down	2	BruzV2.6003G2.1|BruzV2.9467G2.1
GO:0008092	MF	cytoskeletal protein binding (8092)	0.58493	down	1	BruzV2.244G8.1	0.25288	down	5	BruzV2.2151G4.1|BruzV2.244G8.1|BruzV2.336G24.1|BruzV2.6733G8.1|BruzV2.848G8.1	0.035	down	3	BruzV2.10216G2.1|BruzV2.2151G4.1|BruzV2.642G20.1
GO:0008134	MF	transcription factor binding (8134)	0.0312	up	3	BruzV2.28709G2.1|BruzV2.5473G2.1|BruzV2.99997G2.1	0.85829	down	1	BruzV2.21G32.1	1	0	0	0
GO:0008289	MF	lipid binding (8289)	0.09253	up	5	BruzV2.13688G2.1|BruzV2.199G10.1|BruzV2.24G2.1|BruzV2.502G20.1|BruzV2.58025G2.1	0.21271	down	9	BruzV2.1040G12.1|BruzV2.1040G16.1|BruzV2.1040G18.1|BruzV2.1040G20.1|BruzV2.17G6.1|BruzV2.2451G4.1|BruzV2.35754G2.1|BruzV2.430G24.1|BruzV2.7325G2.1	0.26684	up	5	BruzV2.12705G2.1|BruzV2.149G6.1|BruzV2.18G10.1|BruzV2.3694G2.1|BruzV2.6555G2.1
GO:0008565	MF	protein transporter activity (8565)	0.08093	up	3	BruzV2.2113G4.1|BruzV2.4534G2.1|BruzV2.625G14.1	0.14489	down	5	BruzV2.1553G16.1|BruzV2.1848G10.1|BruzV2.2955G2.1|BruzV2.388G30.1|BruzV2.7597G2.1	0.446	down	1	BruzV2.2761G8.1
GO:0016491	MF	oxidoreductase activity (16491)	0.00034	down	40	BruzV2.1008G12.1|BruzV2.1041G2.1|BruzV2.1049G2.1|BruzV2.10936G2.1|BruzV2.12322G2.1|BruzV2.13643G4.1|BruzV2.14535G2.1|BruzV2.15453G2.1|BruzV2.15668G2.1|BruzV2.15668G4.1|BruzV2.1632G10.1|BruzV2.1638G16.1|BruzV2.1660G14.1|BruzV2.16615G2.1|BruzV2.1944G6.1|BruzV2.20533G2.1|BruzV2.21580G2.1|BruzV2.23061G2.1|BruzV2.3131G6.1|BruzV2.31G28.1|BruzV2.31G38.1|BruzV2.336G18.1|BruzV2.35208G2.1|BruzV2.3814G2.1|B…	6.8E-09	down	143	BruzV2.100G14.1|BruzV2.10512G2.1|BruzV2.1054G12.1|BruzV2.1066G2.1|BruzV2.106G6.1|BruzV2.10874G2.1|BruzV2.10936G2.1|BruzV2.1134G12.1|BruzV2.1151G2.1|BruzV2.1155G8.1|BruzV2.12130G2.1|BruzV2.12155G2.1|BruzV2.1222G4.1|BruzV2.12616G2.1|BruzV2.129G10.1|BruzV2.1333G10.1|BruzV2.13448G2.1|BruzV2.13643G4.1|BruzV2.1384G20.1|BruzV2.1390G10.1|BruzV2.1390G12.1|BruzV2.1390G4.1|BruzV2.14185G2.1|BruzV2.14770G2.1|…	0.00081	up	69	BruzV2.1008G12.1|BruzV2.10121G4.1|BruzV2.1076G4.1|BruzV2.129G24.1|BruzV2.1398G2.1|BruzV2.1401G8.1|BruzV2.14619G2.1|BruzV2.14688G2.1|BruzV2.14701G2.1|BruzV2.147G16.1|BruzV2.15453G2.1|BruzV2.1548G4.1|BruzV2.1559G10.1|BruzV2.16615G2.1|BruzV2.18285G4.1|BruzV2.18289G2.1|BruzV2.18G42.1|BruzV2.19080G2.1|BruzV2.2061G2.1|BruzV2.20709G4.1|BruzV2.23164G4.1|BruzV2.262G40.1|BruzV2.271G16.1|BruzV2.27242G2.1|Br…
GO:0016757	MF	glycosil transferase (16757)	0.63379	up	7	BruzV2.15152G2.1|BruzV2.21416G2.1|BruzV2.5423G2.1|BruzV2.55465G2.1|BruzV2.5683G6.1|BruzV2.58867G2.1|BruzV2.67320G2.1	0.0438	up	22	BruzV2.1054G10.1|BruzV2.12G68.1|BruzV2.13992G4.1|BruzV2.13G42.1|BruzV2.15187G2.1|BruzV2.1719G2.1|BruzV2.2224G4.1|BruzV2.2348G4.1|BruzV2.24297G2.1|BruzV2.2702G4.1|BruzV2.3131G12.1|BruzV2.34316G2.1|BruzV2.35403G2.1|BruzV2.371G24.1|BruzV2.371G26.1|BruzV2.394G2.1|BruzV2.4883G6.1|BruzV2.5135G2.1|BruzV2.52922G2.1|BruzV2.58867G2.1|BruzV2.87333G2.1|BruzV2.9614G2.1	0.20773	up	14	BruzV2.13183G2.1|BruzV2.145G48.1|BruzV2.15502G2.1|BruzV2.244G18.1|BruzV2.278G32.1|BruzV2.355G26.1|BruzV2.422G10.1|BruzV2.45269G4.1|BruzV2.55465G2.1|BruzV2.5784G2.1|BruzV2.59532G2.1|BruzV2.8200G2.1|BruzV2.87333G2.1|BruzV2.955G8.1
GO:0016765	MF	alkyl transferase (16765)	0.46513	down	3	BruzV2.2670G4.1|BruzV2.351G26.1|BruzV2.4628G10.1	0.03894	down	16	BruzV2.100443G2.1|BruzV2.100G14.1|BruzV2.13677G4.1|BruzV2.1384G24.1|BruzV2.253G24.1|BruzV2.351G26.1|BruzV2.3840G6.1|BruzV2.426G28.1|BruzV2.426G30.1|BruzV2.43G2.1|BruzV2.43G4.1|BruzV2.4628G10.1|BruzV2.5015G4.1|BruzV2.6418G4.1|BruzV2.94123G2.1|BruzV2.962G12.1	0.000019	up	17	BruzV2.18155G2.1|BruzV2.1835G8.1|BruzV2.218G10.1|BruzV2.253G22.1|BruzV2.253G24.1|BruzV2.253G26.1|BruzV2.2670G4.1|BruzV2.42806G2.1|BruzV2.4628G10.1|BruzV2.4628G2.1|BruzV2.4628G4.1|BruzV2.4628G6.1|BruzV2.5314G10.1|BruzV2.6313G2.1|BruzV2.6374G4.1|BruzV2.7366G6.1|BruzV2.929G4.1
GO:0016798	MF	glycosyl hydrolase (16798)	0.00084	up	18	BruzV2.10743G2.1|BruzV2.12221G2.1|BruzV2.14735G2.1|BruzV2.15001G2.1|BruzV2.1665G12.1|BruzV2.1745G22.1|BruzV2.255G2.1|BruzV2.267G4.1|BruzV2.2994G2.1|BruzV2.3631G4.1|BruzV2.4816G2.1|BruzV2.570G12.1|BruzV2.5813G6.1|BruzV2.5922G2.1|BruzV2.72874G2.1|BruzV2.8275G2.1|BruzV2.91367G2.1|BruzV2.962G14.1	0.0002	down	39	BruzV2.10560G2.1|BruzV2.109G2.1|BruzV2.10G54.1|BruzV2.11086G2.1|BruzV2.11498G4.1|BruzV2.11650G4.1|BruzV2.11862G4.1|BruzV2.12794G2.1|BruzV2.1317G2.1|BruzV2.1451G4.1|BruzV2.16228G2.1|BruzV2.1718G6.1|BruzV2.1861G4.1|BruzV2.206G46.1|BruzV2.2464G4.1|BruzV2.255G6.1|BruzV2.2578G4.1|BruzV2.2702G6.1|BruzV2.31514G2.1|BruzV2.319G14.1|BruzV2.3672G14.1|BruzV2.3791G2.1|BruzV2.411G22.1|BruzV2.4250G2.1|BruzV2.43…	0.00041	up	24	BruzV2.11457G4.1|BruzV2.1187G20.1|BruzV2.1187G24.1|BruzV2.11941G4.1|BruzV2.1531G4.1|BruzV2.1665G12.1|BruzV2.1665G14.1|BruzV2.1718G6.1|BruzV2.2002G6.1|BruzV2.2561G12.1|BruzV2.26977G2.1|BruzV2.2753G6.1|BruzV2.307G14.1|BruzV2.3879G2.1|BruzV2.411G22.1|BruzV2.4499G8.1|BruzV2.4730G2.1|BruzV2.4819G2.1|BruzV2.489G2.1|BruzV2.570G26.1|BruzV2.5905G6.1|BruzV2.7570G2.1|BruzV2.9158G4.1|BruzV2.9595G4.1
GO:0016829	MF	lyase activity (16829)	0.01422	up	10	BruzV2.13487G2.1|BruzV2.13766G4.1|BruzV2.30981G2.1|BruzV2.41123G2.1|BruzV2.4232G2.1|BruzV2.5093G12.1|BruzV2.7552G2.1|BruzV2.7811G2.1|BruzV2.818G30.1|BruzV2.937G4.1	0.16411	down	16	BruzV2.112G4.1|BruzV2.13487G2.1|BruzV2.165G16.1|BruzV2.1669G12.1|BruzV2.2057G14.1|BruzV2.21826G2.1|BruzV2.2845G2.1|BruzV2.38565G2.1|BruzV2.4412G2.1|BruzV2.5093G12.1|BruzV2.618G32.1|BruzV2.664G4.1|BruzV2.672G12.1|BruzV2.7811G2.1|BruzV2.8205G2.1|BruzV2.874G16.1	2E-12	up	30	BruzV2.13487G2.1|BruzV2.14098G2.1|BruzV2.195G20.1|BruzV2.20291G2.1|BruzV2.215G32.1|BruzV2.220G6.1|BruzV2.2414G10.1|BruzV2.2845G2.1|BruzV2.30981G2.1|BruzV2.31276G2.1|BruzV2.32521G2.1|BruzV2.3324G12.1|BruzV2.3553G2.1|BruzV2.3597G4.1|BruzV2.3597G6.1|BruzV2.42853G2.1|BruzV2.4439G8.1|BruzV2.46547G2.1|BruzV2.4698G8.1|BruzV2.478G6.1|BruzV2.541G20.1|BruzV2.55271G2.1|BruzV2.5796G4.1|BruzV2.6037G2.1|BruzV2…
GO:0016853	MF	isomerase activity (16853)	0.43965	down	4	BruzV2.103G22.1|BruzV2.1212G22.1|BruzV2.3240G10.1|BruzV2.43995G2.1	0.00077	down	26	BruzV2.103G22.1|BruzV2.11161G4.1|BruzV2.14630G2.1|BruzV2.186G2.1|BruzV2.1884G6.1|BruzV2.216G10.1|BruzV2.22325G2.1|BruzV2.233G4.1|BruzV2.2351G12.1|BruzV2.242G10.1|BruzV2.2469G8.1|BruzV2.27875G2.1|BruzV2.332G14.1|BruzV2.3399G16.1|BruzV2.388G4.1|BruzV2.40G14.1|BruzV2.43995G2.1|BruzV2.4412G2.1|BruzV2.470G16.1|BruzV2.5538G6.1|BruzV2.6104G6.1|BruzV2.6211G4.1|BruzV2.664G2.1|BruzV2.668G4.1|BruzV2.81189G2…	0.302	down	4	BruzV2.10216G2.1|BruzV2.103G22.1|BruzV2.221G12.1|BruzV2.22G42.1
GO:0016874	MF	ligase activity (16874)	0.11268	up	8	BruzV2.1358G12.1|BruzV2.2053G4.1|BruzV2.2240G10.1|BruzV2.26018G2.1|BruzV2.2917G4.1|BruzV2.33092G4.1|BruzV2.45G38.1|BruzV2.5226G2.1	0.1587	up	13	BruzV2.1358G12.1|BruzV2.1369G2.1|BruzV2.16024G2.1|BruzV2.2227G6.1|BruzV2.248G34.1|BruzV2.2555G6.1|BruzV2.26018G2.1|BruzV2.2891G8.1|BruzV2.2917G4.1|BruzV2.3101G2.1|BruzV2.33092G2.1|BruzV2.33092G4.1|BruzV2.94G10.1	0.0492	up	12	BruzV2.10G34.1|BruzV2.12725G4.1|BruzV2.1358G12.1|BruzV2.21524G2.1|BruzV2.26018G2.1|BruzV2.332G8.1|BruzV2.3848G4.1|BruzV2.6342G10.1|BruzV2.6411G2.1|BruzV2.687G10.1|BruzV2.86671G2.1|BruzV2.9269G4.1
GO:0019843	MF	rRNA binding (19843)	0.04791	down	3	BruzV2.2001G2.1|BruzV2.2730G2.1|BruzV2.6061G8.1	0.0000021	down	14	BruzV2.12177G2.1|BruzV2.13653G4.1|BruzV2.1554G6.1|BruzV2.2001G2.1|BruzV2.2414G6.1|BruzV2.241G2.1|BruzV2.2567G12.1|BruzV2.2730G2.1|BruzV2.5170G10.1|BruzV2.699G10.1|BruzV2.775G8.1|BruzV2.8144G2.1|BruzV2.821G12.1|BruzV2.89G30.1	0.81806	up	1	BruzV2.699G10.1
GO:0019899	MF	enzyme binding (19899)	0.00567	down	8	BruzV2.11G44.1|BruzV2.1526G14.1|BruzV2.1792G8.1|BruzV2.2018G4.1|BruzV2.2846G2.1|BruzV2.734G10.1|BruzV2.783G14.1|BruzV2.8128G4.1	0.90566	down	7	BruzV2.1526G14.1|BruzV2.2891G4.1|BruzV2.3030G6.1|BruzV2.420G22.1|BruzV2.501G28.1|BruzV2.6372G4.1|BruzV2.783G14.1	0.65	down	2	BruzV2.1513G10.1|BruzV2.68G26.1
GO:0022857	MF	transmembrane transporter activity (22857)	0.00000018	up	44	BruzV2.10239G2.1|BruzV2.10239G4.1|BruzV2.10538G4.1|BruzV2.1109G16.1|BruzV2.1109G20.1|BruzV2.118G20.1|BruzV2.1237G14.1|BruzV2.1241G8.1|BruzV2.14445G2.1|BruzV2.16172G2.1|BruzV2.17439G2.1|BruzV2.1766G4.1|BruzV2.20061G2.1|BruzV2.21492G2.1|BruzV2.2221G4.1|BruzV2.22276G2.1|BruzV2.259G14.1|BruzV2.29286G2.1|BruzV2.30107G2.1|BruzV2.3391G12.1|BruzV2.35192G2.1|BruzV2.3672G6.1|BruzV2.370G12.1|BruzV2.371G2.1|…	0.00000031	up	70	BruzV2.10365G2.1|BruzV2.10688G2.1|BruzV2.107G6.1|BruzV2.11476G2.1|BruzV2.11844G4.1|BruzV2.118G20.1|BruzV2.1201G16.1|BruzV2.1276G10.1|BruzV2.14992G2.1|BruzV2.151G30.1|BruzV2.1766G4.1|BruzV2.1770G2.1|BruzV2.21246G2.1|BruzV2.213G2.1|BruzV2.225G22.1|BruzV2.226G42.1|BruzV2.2426G2.1|BruzV2.24306G2.1|BruzV2.2504G12.1|BruzV2.25796G2.1|BruzV2.259G14.1|BruzV2.2768G6.1|BruzV2.2776G4.1|BruzV2.29112G2.1|BruzV…	0.00000015	up	57	BruzV2.10901G2.1|BruzV2.1109G16.1|BruzV2.1208G12.1|BruzV2.13870G2.1|BruzV2.1388G6.1|BruzV2.1388G8.1|BruzV2.152G16.1|BruzV2.1590G2.1|BruzV2.16418G2.1|BruzV2.175G10.1|BruzV2.175G8.1|BruzV2.1766G4.1|BruzV2.1766G6.1|BruzV2.1770G2.1|BruzV2.17937G2.1|BruzV2.18557G2.1|BruzV2.1881G8.1|BruzV2.19558G2.1|BruzV2.2013G12.1|BruzV2.2117G16.1|BruzV2.22938G4.1|BruzV2.2475G4.1|BruzV2.25796G2.1|BruzV2.290G18.1|Bruz…
GO:0030234	MF	enzyme regulator activity (30234)	0.58307	down	3	BruzV2.1873G8.1|BruzV2.2843G4.1|BruzV2.9344G2.1	0.00354	down	22	BruzV2.10506G2.1|BruzV2.10940G8.1|BruzV2.1301G12.1|BruzV2.15606G4.1|BruzV2.17G6.1|BruzV2.18G36.1|BruzV2.2329G2.1|BruzV2.2734G8.1|BruzV2.2843G4.1|BruzV2.29257G2.1|BruzV2.29G42.1|BruzV2.29G44.1|BruzV2.3706G2.1|BruzV2.423G6.1|BruzV2.4490G2.1|BruzV2.5464G6.1|BruzV2.5484G2.1|BruzV2.6934G4.1|BruzV2.730G24.1|BruzV2.793G6.1|BruzV2.8155G4.1|BruzV2.9344G2.1	0.09403	up	10	BruzV2.1148G2.1|BruzV2.120G12.1|BruzV2.1873G8.1|BruzV2.3552G8.1|BruzV2.3694G2.1|BruzV2.400G10.1|BruzV2.5464G6.1|BruzV2.573G4.1|BruzV2.6555G2.1|BruzV2.730G24.1
GO:0030674	MF	protein binding bridging (30674)	1	0	0	0	0.06958	down	2	BruzV2.1355G16.1|BruzV2.2395G2.1	1	0	0	0
GO:0043167	MF	ion binding (43167)	0.23666	up	44	BruzV2.103G32.1|BruzV2.117G34.1|BruzV2.122G16.1|BruzV2.12899G2.1|BruzV2.13887G2.1|BruzV2.1397G12.1|BruzV2.19094G6.1|BruzV2.2061G2.1|BruzV2.22106G2.1|BruzV2.2240G10.1|BruzV2.25476G2.1|BruzV2.26018G2.1|BruzV2.26G38.1|BruzV2.2758G8.1|BruzV2.27829G2.1|BruzV2.3093G2.1|BruzV2.3093G4.1|BruzV2.3178G10.1|BruzV2.3208G2.1|BruzV2.34546G2.1|BruzV2.3566G10.1|BruzV2.3712G6.1|BruzV2.37398G2.1|BruzV2.40G6.1|BruzV…	0.0042	up	100	BruzV2.1023G6.1|BruzV2.1076G4.1|BruzV2.1111G10.1|BruzV2.11381G2.1|BruzV2.114G10.1|BruzV2.1157G6.1|BruzV2.1201G16.1|BruzV2.1219G8.1|BruzV2.122G16.1|BruzV2.1246G10.1|BruzV2.12724G2.1|BruzV2.1275G6.1|BruzV2.1284G14.1|BruzV2.1292G18.1|BruzV2.1364G8.1|BruzV2.1397G12.1|BruzV2.1464G2.1|BruzV2.1654G4.1|BruzV2.1742G2.1|BruzV2.17G50.1|BruzV2.18289G2.1|BruzV2.186G14.1|BruzV2.18G42.1|BruzV2.2018G8.1|BruzV2.2…	0.261	down	26	BruzV2.11278G4.1|BruzV2.1390G4.1|BruzV2.1513G10.1|BruzV2.15466G2.1|BruzV2.1580G12.1|BruzV2.1647G6.1|BruzV2.1785G14.1|BruzV2.1852G16.1|BruzV2.20601G2.1|BruzV2.2224G2.1|BruzV2.2227G6.1|BruzV2.24685G2.1|BruzV2.26905G2.1|BruzV2.3094G2.1|BruzV2.33748G2.1|BruzV2.3589G4.1|BruzV2.3750G2.1|BruzV2.4190G4.1|BruzV2.4197G6.1|BruzV2.4312G10.1|BruzV2.456G6.1|BruzV2.543G2.1|BruzV2.688G32.1|BruzV2.86808G2.1|BruzV…
GO:0051082	MF	unfolded protein binding (51082)	0.09328	down	2	BruzV2.11G44.1|BruzV2.360G14.1	0.32559	down	3	BruzV2.1815G8.1|BruzV2.397G16.1|BruzV2.410G14.1	1	0	0	0
